# Reciprocal discoidin domain receptor signaling strengthens integrin adhesion to connect adjacent tissues

**DOI:** 10.1101/2023.03.14.532639

**Authors:** Kieop Park, Ranjay Jayadev, Sara G. Payne, Isabel W. Kenny-Ganzert, Qiuyi Chi, Daniel S. Costa, William Ramos-Lewis, Siddharthan Balachandar Thendral, David R. Sherwood

**Author notes:** ^#^Shared first author (Kieop Park, Ranjay Jayadev, Sara G. Payne).

## Abstract

Separate tissues connect through adjoining basement membranes to carry out molecular barrier, exchange, and organ support functions. Cell adhesion at these connections must be robust and balanced to withstand independent tissue movement. Yet, how cells achieve synchronized adhesion to connect tissues is unknown. Here, we have investigated this question using the *C. elegans* utse-seam tissue connection that supports the uterus during egg-laying. Through genetics, quantitative fluorescence, and cell specific molecular disruption, we show that type IV collagen, which fastens the linkage, also activates the collagen receptor discoidin domain receptor 2 (DDR-2) in both the utse and seam. RNAi depletion, genome editing, and photobleaching experiments revealed that DDR-2 signals through LET-60/Ras to coordinately strengthen an integrin adhesion in the utse and seam that stabilizes their connection. These results uncover a synchronizing mechanism for robust adhesion during tissue connection, where collagen both affixes the linkage and signals to both tissues to bolster their adhesion.
