## Supplementary material for "Reciprocal discoidin domain receptor signaling strengthens integrin adhesion to connect adjacent tissues": Key Resources Table

### Sheet: Template
Reagent type. Duplicate rows as needed. Order is flexible, but row titles must be preserved. Species (mandatory if applicable). Append in parentheses. First mention, use full genus. Sex (if applicable). Add within parentheses after species.	Designation. Symbol/name used in publication. Separate multiple entries with semi-colon, space. (If semi-colon within designation, delimit wtith double quotes.)	Source (public). Stock center, company, data repository. Reference. Include PMID or DOI; use “this paper” if new. If neither applies enter “other” and explain in Additional Information.	Identifiers. Format as ID_source:identifier. Separate multiple entries with semi-colon, space. Include catalog numbers, stock numbers, database IDs or accession numbers, RRIDs.	Additional information. Mandatory if column C entry is “this paper” or “other”. Description of new reagent; laboratory from which reagent obtained; other pertinent information. For antibodies, indicate dilution and conditions used.
Key Resources Table
Reagent type (species) or resource	Designation	Source or reference	Identifiers	Additional information
Strain, strain background (C. elegans)	NK2617	Gianakas et al. 2023		qyIs23 [cdh-3p::mCh::PH] II; lqIs80 [scmp::GFP::CAAX] IV
Strain, strain background (C. elegans)	N2	Caenorhabditis Genetics Center (CGC)		Wild type (ancestral)
Strain, strain background (C. elegans)	RB970			ddr-1(ok874) X
Strain, strain background (C. elegans)	VH1387	Unsoeld et al. 2013		ddr-1(tm382) X
Strain, strain background (C. elegans)	RB788			ddr-2(ok574) X
Strain, strain background (C. elegans)	VH1383	Unsoeld et al. 2013		ddr-2(tm797) X
Strain, strain background (C. elegans)	NK2511	This study		ddr-2(qy64) X
Strain, strain background (C. elegans)	NK2655	This study		qyIs23 [cdh-3p::mCh::PH] II; lqIs80 [scmp::GFP::CAAX] IV; ddr-2(qy64) X
Strain, strain background (C. elegans)	NK2640	This study		qy91 [nas-22p::2xmKate2::PH] II; IqIs80 [scmp::GFP::CAAX] IV
Strain, strain background (C. elegans)	NK2682	This study		qy91 [nas-22p::2xmKate2::PH] II; lqIs80 [scmp::GFP::CAAX] IV; ddr-2(qy64) X
Strain, strain background (C. elegans)	NK2944	This study		qy44 [ddr-2::mNG] X; qyEx605 [scmp::2xmKate2:PH]
Strain, strain background (C. elegans)	NK2620	This study		qyIs23 [cdh-3p::mCh::PH] II; qy44 [ddr-2::mNG] X
Strain, strain background (C. elegans)	NK2763	This study		qyIs256 [cdh-3p::mCherry::rab-5] ?; qy44 [ddr-2::mNG] X
Strain, strain background (C. elegans)	NK2766	This study		qyIs252 [cdh-3p::mCherry::rab-7] ?; qy44 [ddr-2::mNG] X
Strain, strain background (C. elegans)	NK2769	This study		qyIs205 [cdh-3p::mCherry::rab-11] ?; qy44 [ddr-2::mNG] X
Strain, strain background (C. elegans)	NK2901	This study		qy188 [scmp::mKate2::rab-5] I; qy44 [ddr-2::mNG] X
Strain, strain background (C. elegans)	NK2926	This study		qy91 [nas-22p::2xmKate2::PH] II; IqIs80 [scmp::GFP::CAAX] IV; ddr-2(ok574) X
Strain, strain background (C. elegans)	NK2705	Jayadev et al. 2022		qy118 [col-99::mNG (internal tag)] IV
Strain, strain background (C. elegans)	NK2322	Keeley et al. 2020		qy22 [cle-1::mNG] I
Strain, strain background (C. elegans)	NK2326	Keeley et al. 2020		qy24 [emb-9::mNG (internal tag)] III
Strain, strain background (C. elegans)	NK2830	This study		qy166 [cdh-3p::dominant negative ddr-2::mNG] I; qy91 [nas-22p::2xmKate2::PH] II; heIs63 [wrt-2p::GFP::PH + wrt-2p::GFP::H2B + lin-48p:mCherry] V
Strain, strain background (C. elegans)	NK2848	This study		qy175 [scmp::dominant negative ddr-2::mKate2] I; qy91 [nas-22p::2xmKate2::PH] II; heIs63 [wrt-2p::GFP::PH + wrt-2p::GFP::H2B + lin-48p:mCherry] V
Strain, strain background (C. elegans)	NK2585	Jayadev et al. 2022		qy83 [emb-9::mRuby2 (internal tag)] III
Strain, strain background (C. elegans)	NK2422	Keeley et al. 2020		qy33 [him-4::mNG] X
Strain, strain background (C. elegans)	NK2324	Jayadev et al. 2019		qy23 [ina-1::mNG] III
Strain, strain background (C. elegans)	NK2479	Jayadev et al. 2019		qy49 [pat-2::2xmNG] III
Strain, strain background (C. elegans)	NK2825	This study		qy23 [ina-1::mNG] III; ddr-2(qy64) X
Strain, strain background (C. elegans)	NK2858	This study		qy49 [pat-2::2xmNG] III; ddr-2(qy64) X
Strain, strain background (C. elegans)	NK2804	This study		qyIs23 [cdh-3p::mCh::PH] II; heIs63 [wrt-2p::GFP::PH + wrt-2p::GFP::H2B + lin-48p:mCherry] V
Strain, strain background (C. elegans)	NK2824	This study		qyIs23 [cdh-3p::mCh::PH] II; qyIs15 [zmp-1mk50-51p::dominant negative integrin b-pat-3] IV;heIs63 [wrt-2p::GFP::PH + wrt-2p::GFP::H2B + lin-48p:mCherry] V
Strain, strain background (C. elegans)	NK2934	This study		qy91 [nas-22p::2xmKate2::PH] II; unc-119(ed4) III; IqIs80 [scmp::GFP::CAAX] IV; qyEx604 [wrt-2p::dominant negative integrin b-pat-3 + unc-119(+)]
Strain, strain background (C. elegans)	NK2579	Keeley et al. 2020		qy62 [mNG::fbl-1] IV
Strain, strain background (C. elegans)	NK932	Kelley et al. 2019		qyIs190 [zmp-4p::zmp-4::GFP]
Strain, strain background (C. elegans)	NK268	Hagedorn et al. 2009		qyIs17 [zmp-1mk50-51p mCherry]
Strain, strain background (C. elegans)	AH3437	Walser et al. 2017		zh117 [GFP::tln-1] I
Strain, strain background (C. elegans)	NK2478	This study		qy48 [deb-1::mNG] IV
Strain, strain background (C. elegans)	NK2854	This study		zh117 [GFP::tln-1] I; ddr-2(qy64) X
Strain, strain background (C. elegans)	NK2860	This study		qy48 [deb-1::mNG] IV; ddr-2(qy64) X
Strain, strain background (C. elegans)	NK2944	This study		qy91 [nas-22p::2xmKate2::PH] II; IqIs80 [scmp::GFP::CAAX] IV; let-60(qy203) IV
Strain, strain background (C. elegans)	NK2957	This study		qy23 [ina-1::mNG] III; let-60(qy203) IV
Strain, strain background (E. coli)	emb-9 RNAi	Kamath et al. 2003		Clone from Ahringer library (L4440 vector backbone)
Strain, strain background (E. coli)	col-99 RNAi	Rual et al. 2004		Clone from Vidal library (L4440 vector backbone)
Strain, strain background (E. coli)	cle-1 RNAi	Rual et al. 2004		Clone from Vidal library (L4440 vector backbone)
Strain, strain background (E. coli)	ina-1 RNAi	Rual et al. 2004		Clone from Vidal library (L4440 vector backbone)
Strain, strain background (E. coli)	let-60 RNAi	Rual et al. 2004		Clone from Vidal library (L4440 vector backbone)
Strain, strain background (E. coli)	deb-1 RNAi	Rual et al. 2004		Clone from Vidal library (L4440 vector backbone)
Strain, strain background (E. coli)	him-4 RNAi	Gianakas et al. 2023		T444t vector backbone
Strain, strain background (E. coli)	ddr-2 RNAi	This study		T444t vector backbone
Sequence-based reagent	ddr-2 knockout (ddr-2(qy64)) sgRNA 1	This study		ATCCTGACATAGATGAGCGT
Sequence-based reagent	ddr-2 knockout (ddr-2(qy64)) sgRNA 2	This study		GTCATTGGTGCACACTTCTC
Sequence-based reagent	ddr-2 knockout (ddr-2(qy64)) sgRNA 3	This study		AAGTGTGCACCAATGACTGG
Sequence-based reagent	deb-1::mNG (deb-1(qy48)) sgRNA 1	This study		AGTTGGACCACATTGGCTTT
Sequence-based reagent	deb-1::mNG (deb-1(qy48)) sgRNA 2	This study		ATTTAGAAGTTGGACCACAT
Sequence-based reagent	let-60 gain-of-function (let-60(qy203)) sgRNA 1	This study		CTTGTGGTAGTTGGAGATGG
Sequence-based reagent	Primer ddr-2(qy64) homology arm forward	This study		TTTTCAGAGTCTCCGACGCTCATCTA
Sequence-based reagent	Primer ddr-2(qy64) homology arm reverse	This study		TAAATATTATTCTGAGAATATA
Sequence-based reagent	Primer ddr-2(qy64) genotyping forward	This study		TGGTAATTGATGAGAGGGTG
Sequence-based reagent	Primer ddr-2(qy64) genotyping reverse	This study		TGTCGTTTCGACACCGGCAA 1.8 kb band
	Primer let-60(qy203) homology arm forward	This study		ATGACGGAGTACAAGCTTGTGGTAGTTGGAGATGGAGAAGT
	Primer let-60(qy203) homology arm reverse	This study		TACCCTTTTCTGAAAAAAGACGC
Sequence-based reagent	Primer nas-22 promoter forward	This study		TCAAAGCGTCAAGCTTTACG
Sequence-based reagent	Primer nas-22 promoter reverse	This study		TTTTCTGTCTACAAGGACTGTGC
Sequence-based reagent	Primer scm promoter forward	Chapman et al. 2008		AACCTCCACCAGATGGTTGGCG
Sequence-based reagent	Primer scm promoter reverse	Chapman et al. 2008		CCCGGGGATCCGTCCACTCT
Sequence-based reagent	Primer cdh-3 promoter forward	This study		CTAGAGCATGATGTCCTTAC
Sequence-based reagent	Primer cdh-3 promoter reverse	This study		CAAAACGGACCGACCGTCCC
Sequence-based reagent	Primer dominant negative ddr-2 forward	This study		ATGAAGTTGCTGCTGTATCT
Sequence-based reagent	Primer dominant negative ddr-2 reverse	This study		TCTGCTCACGCAAATCAACT
Sequence-based reagent	Primer wrt-2 promoter forward	This study		TCAGAACTCTAATACTTACT
Sequence-based reagent	Primer wrt-2 promoter reverse	This study		CCGAGAAACAATTGGCAGGT
Sequence-based reagent	Primer dominant negative integrin b pat-3 forward	Hagedorn et al. 2009		TCTAGAGGATCCCGGGGAT
Sequence-based reagent	Primer dominant negative integrin b pat-3 reverse	Hagedorn et al. 2009		ATTTAGTTGGCTTTTCCAGC
Sequence-based reagent	Primer ddr-2 RNAi forward	This study		ATGAAGTTGCTGCTGTATCT
Sequence-based reagent	Primer ddr-2 RNAi reverse	This study		ATGAATATGAGGAGAAGTGTGC
Recombinant DNA reagent	Plasmid: pCFJ352	Addgene	RRID: Addgene_30539	sgRNA targeting MosSCI insertion site on Chr I, from Erik Jorgensen
Recombinant DNA reagent	Plasmid: pDD122	Dickinson et al. 2013	RRID: Addgene_47550	sgRNA targeting MosSCI insertion site on Chr II
	Plasmid: pAP087	Pani and Goldstein 2018		starter SEC repair template plasmid for single copy insertion at the ttTi5605 site on chromosome II
Recombinant DNA reagent	Plasmid: pAP088	Pani and Goldstein 2018		starter SEC repair template plasmid for single copy insertion at the ttTi4348 site on chromosome I
Chemical compound, drug	Ampicillin	Sigma-Aldrich	#A0166
Chemical compound, drug	Isopropyl β-D-1-thiogalactopyranoside	Sigma-Aldrich	#I6758
Chemical compound, drug	Hygromycin B	Sigma-Aldrich	#H3274
Chemical compound, drug	Sodium azide	Sigma-Aldrich	#S2002
Chemical compound, drug	Levamisole	Sigma-Aldrich	#L9756
Software, algorithm	µManager v.1.4.23
Software, algorithm	Zen Black
Software, algorithm	Fiji/ImageJ
Software, algorithm	GraphPad Prism v9

### Sheet: Notes
Introduction
The Key Resources Table is designed to highlight the reagents and resources used in a specific study. Please include the genetically modified organisms and strains, cell lines, reagents, and software that are essential to reproduce the results presented. Note that datasets should be included in the datasets section of the submission form.
Please include a completed Key Resources Table at the start of the Materials and Methods section within your article file (this table does not need to be numbered). For consistency, please do not add subheadings to the table. Any references in the Source column should also be included in the list of references. Datasets should be entered within the datasets section of the submission form. A table…
The Key Resources Table does not need to be an exhaustive list of all the materials and resources used (e.g., essential chemicals and standard culture media do not need to be included). Please ensure that the items listed in the table are reported in the Materials and Methods section within the context of their use. We suggest that no more than ten primers and RNA sequences are included in this t…
Guidelines for creation of the Key Resources Table
Some of the constraints below are imposed to allow automated parsing of the table.
Columns (general):
(1) Column order and headings must be preserved.
(2) Columns A-E should not be removed, even if not used.
(3) Columns can be appended (F, G, etc.) for internal use.
Rows (general):
(1) Row titles (preceding the parentheses) must be preserved.
(2) Row one (column headings) should not be removed.
(3) Row 2 (headings with instructions) can be removed.
(4) Order of the rows can be changed.
(5) Clustering of multiple reagents of one type recommended, but is not mandatory.
(6) Reagent types indicated on template that are not used can be removed.
(7) Reagent types not represented in the template: use “other”.
Column A: Reagent type (mandatory)
(1) Row title (preceding parentheses) cannot be changed.
(2) See descriptions of categories in “Reagent categories” section below.
(3) If appropriate, include species within parentheses. Use full genus and full species for first mention; thereafter, initial for genus may be used.
(4) If appropriate, indicate sex after species (within the parentheses); separate by comma, space.
(5) See additional information in the section “Rows (general)” above.
Column B: Symbol/name used in publication (mandatory)
(1) This is a free-text field; there are no formatting constraints, except for separation of multiple entries by semi-colon, space.
(2) Should indicate exactly how the reagent is referred to in the publication. If several designations are used for one reagent, can include more than one entry, separated by semi-colon, space. If one designation has been used to refer to several different reagents, list each reagent separately and include a unique identifier or description parenthetically.
(3) If there is a semi-colon within the designation used, add double quotes around the entire phrase.
(4) Additional defining information can be included parenthetically (if brief).
Columns C: Source (mandatory)
(1) If reagent obtained from a public source, such as a stock center or company, list resource name.
(2) If not obtained from public source, but a published description is available, list the DOI or PMID for the publication.
(3) If reagent newly created in the publication, enter “this paper”.
(4) If none of the above, enter “other” and explain in Additional Information (Column E).
(5) If it is appropriate to indicate both a publication and a lab or researcher that provided the reagent, list the publication in this field and the lab or researcher in Additional Information.
Column D: Identifiers (not mandatory; use if possible)
(1) Use the format “ID_source:identifier” with a colon and no spaces. Separate multiple entries with a semi-colon, space.
(2) If possible, use the recommended abbreviation for the ID_source (see below).
(3) Multiple identifiers, even if redundant, are useful for validation. In some case a more general identifier (for a stock, for instance) can be combined with a more precise identifier (for the allele of interest in that stock).
(4) Inclusion of database identifiers is strongly encouraged to facilitate accurate incorporation of published data into appropriate biological databases.
Column E: Additional information
(1) Mandatory if column C entry is “this paper” or “other”. Description of new reagent or laboratory from which reagent obtained. (Free text)
(2) For antibodies, indicate dilution in parentheses (to avoid auto-formatting problems).
(3) Other pertinent information, including pointers to supplementary information or Methods section, if appropriate. (Free text)
Additional columns can be added for internal purposes (and removed prior to submission for publication): tracking acquisition by the lab, lab-specific stock numbers, storage location in the lab, comments about problems or QC, etc.
Reagent and resource categories
● Gene (indicate species) - not strictly a reagent, but unambiguous identification critical for genetic research and genetic databases.
● Strain, strain background (indicate species) - applies to whole organism; includes bacterial and virus strains or isolates. Indicate sex, if applicable.
● Genetic reagent (indicate species) - applies to mutations and variants in whole organism, including transgenically introduced constructs. For transgenic lines, indicate host species. Indicate sex, if applicable.
● Cell line (indicate species) - if a primary cell line, describe in Additional Information. Indicate sex, if applicable.
● Transfected construct (indicate species) - in cell line. Generally, indicate species of cell line; use species of construct component if that is more relevant and explain in Additional Information.
● Biological sample (indicate species) - any other biological entity, ranging from isolated tissue to defined population; describe in Additional Information. Indicate sex, if applicable.
● Antibody - include host organism common name and clonality (e.g., “mouse monoclonal”); include dilution used in Additional Information (within parentheses to avoid auto-formatting problems).
● Recombinant DNA reagent - traditional cultured clones, plasmids, cDNAs, etc., including recombinant DNA libraries.
● Sequence-based reagent - oligonucleotides, primers, morpholinos, etc.; indicate sequence.
● Peptide, recombinant protein - generally, commercially available reagents.
● Chemical compound, drug - generally, commercially available reagents.
● Commercial assay, kit - detection assays; labeling and sample preparation kits.
● Software, algorithm - newly created or previously existing.
● Other - miscellaneous other categories, including histological stains.

### Sheet: Example
Reagent type. Duplicate rows as needed. Order is flexible, but row titles must be preserved. Species (mandatory if applicable). Append in parentheses. First mention, use full genus.	Designation. Symbol/name used in publication. Separate multiple entries with semi-colon, space. (If semi-colon within designation, delimit wtith double quotes.)	Source (public). Stock center, company, data repository. Reference. Include PMID or doi; use “this paper” if new. If neither applies enter “other” and explain in Additional Information.	Identifiers. Format as ID_source:identifier. Separate multiple entries with semi-colon, space. Include catalog numbers, stock numbers, database IDs or accession numbers, RRIDs.	Additional information. Mandatory if column C entry is “this paper” or “other”. Description of new reagent; laboratory from which reagent obtained; other pertinent information.
Key Resources Table
Reagent type (species) or resource	Designation	Source or reference	Identifiers	Additional information
gene (Drosophila melanogaster)	nito	NA	FLYB:FBgn0027548
gene (D. melanogaster)	Sxl	NA	FLYB:FBgn0264270
genetic reagent (D. melanogaster)	MTD-Gal4	Bloomington Drosophila Stock Center	BDSC:31777; FLYB:FBtp0001612; RRID:BDSC_31777	FlyBase symbol: P{GAL4-nos.NGT}
genetic reagent (D. melanogaster)	ap-Gal4	Bloomington Drosophila Stock Center	BDSC:3041; FLYB:FBti0002785; RRID:BDSC_3041	FlyBase symbol: P{GawB}ap[md544]
genetic reagent (D. melanogaster)	nub-Gal4	PMID:20798049	FLYB:FBti0016825	FlyBase symbol: P{GawB}nubbin-AC-62
genetic reagent (D. melanogaster)	dome-Gal4	PMID:12403714	FLYB:FBti0022298	FlyBase symbol: P{GawB}dome[PG14]
genetic reagent (D. melanogaster)	UAS-2xEYFP	PMID:12324968	FLYB:FBtp0016537	FlyBase symbol: P{UAS-2xEYFP}
genetic reagent (D. melanogaster)	nito[HP25329]	Bloomington Drosophila Stock Center	BDSC:22092; FLYB:FBal0238892; RRID:BDSC_22092	Genotype: w[1118]; P{w[+mC]=EPg}nito[HP25329]/CyO
genetic reagent (D. melanogaster)	nito[1]	this paper		Progenitor = nito[HP25329]; imprecise excision; lethal
genetic reagent (D. melanogaster)	nito shRNA (HMJ02081)	Bloomington Drosophila Stock Center	TRiP:HMJ02081; BDSC:56852; RRID:BDSC_56852	FlyBase symbol: P{TRiP.HMJ02081}attP40
genetic reagent (D. melanogaster)	nito dsRNA (VDRC 20942)	Vienna Drosophila RNAi Center	VDRC:20942
genetic reagent (D. melanogaster)	FRT[G13]	Bloomington Drosophila Stock Center	BDSC:1956; FLYB:FBti0001247	FlyBase symbol: P{FRT(whs)}G13
genetic reagent (D. melanogaster)	"y w hsflp; ubiGFP FRT[G13]"	PMID:18160348
cell line (D. melanogaster)	S2	other	FLYB:FBtc0000181; RRID:CVCL_Z992	Cell line maintained in N. Perrimon lab; FlyBase symbol: S2-DRSC.
antibody	anti-Nito	this paper		Rabbit polyclonal; against aa 479-500; used YZ3137 (1:500)
antibody	anti-alpha-Spectrin (mouse monoclonal)	Developmental Studies Hybridoma Bank	DSHB:3A9; RRID:AB_528473	(1:10)
antibody	anti-Vasa (rabbit polyclonal)	Santa Cruz Biotechnology	Santa Cruz:sc-30210; RRID:AB_793874	(1:250)
antibody	anti-Sxl (mouse monoclonal)	Developmental Studies Hybridoma Bank	DSHB:M18; RRID:AB_528464	(1:10)
antibody	anti-GFP (rabbit polyclonal)	Molecular Probes	Molecular Probes:A-6455; RRID:AB_221570	(1:1000)
antibody	anti-GFP (mouse monoclonal)	Molecular Probes	Molecular Probes:A-11120; RRID:AB_221568	(1:200)
antibody	anti-HA (rat monoclonal)	Roche	Roche:3F10; RRID:AB_2314622
antibody	Alexa 488- or 555- secondaries	Molecular Probes		(1:1000)
other	DAPI stain	Molecular Probes		(1:1000)
recombinant DNA reagent	pAGW (Gateway vector)	Drosophila Genomics Resource Center	DGRC:1071
recombinant DNA reagent	pAHW (Gateway vector)	Drosophila Genomics Resource Center	DGRC:1095
recombinant DNA reagent	GH11110 (cDNA)	Drosophila Genomics Resource Center	DGRC:5666
recombinant DNA reagent	GFP-Nito (plasmid)	this paper		Progenitors: GH11110 (cDNA); Gateway vector pAGW
recombinant DNA reagent	HA-Sxl (plasmid)	PMID:16207758		Progentiors: PCR, UAS-Sxl flies; Gateway vector pAHW
recombinant DNA reagent	GFP-Sxl (plasmid)	PMID:16207758		Progentiors: PCR, UAS-Sxl flies; Gateway vector pAGW
